# Effective Tyrosine Kinase Inhibitors result in the intracellular accumulation of EGFR and allows response prediction in patients

**DOI:** 10.1101/798314

**Authors:** Maurice de Wit, Ya Gao, Darlene Mercieca, Iris de Heer, Bart Valkenburg, Martin van Royen, Joachim Aerts, Peter Sillevis Smitt, Pim French

## Abstract

Clinical responses to EGFR tyrosine kinase inhibitors are restricted only to tumors harboring specific activating mutations and even then, not all tyrosine kinase inhibitors provide clinical benefit. We here show that the addition of EGFR-TKIs results in a strong and rapid intracellular accumulation of the protein. However, this accumulation was observed only in the context of a combination of a TKI-sensitive mutation with a clinically effective TKI: TKI-insensitive mutations did not show this accumulation nor did clinically ineffective TKIs induce accumulation. All TKIs effectively inhibited EGFR phosphorylation and downstream pathway activation, irrespective of the mutation present in EGFR. The discrepancy between molecular activity of TKIs and their efficacy in patients therefore is mimicked by the mutation- and TKI-specificity of intracellular accumulation. Using this intracellular accumulation as assay, we were able to predict response to gefitinib in a panel of cell-lines (harboring different EGFR mutations) and predicted clinical benefit to EGFR TKIs on a cohort of unselected pulmonary adenocarcinoma patients (hazard ratio 0.21, P=0.0004). Even in patients harboring rare mutations with unknown TKI-sensitivity, intracellular accumulation was predictive of the clinical response. The intracellular accumulation depended on a continued presence of TKI indicating that TKIs exert a continued effect on the protein even after its dephosphorylation. It is therefore possible that accumulation is caused by conformational changes induced by both the mutation and the TKI and this change induces a block in intracellular trafficking. Interestingly, intracellular accumulation was observed independent of the genetic background of the cell, indicating that accumulation is almost entirely dictated by the combination of mutation and TKI. Our results therefore suggest that TKI-sensitivity is tumor-type independent.
