## Supplementary table 1 for "Effective Tyrosine Kinase Inhibitors result in the intracellular accumulation of EGFR and allows response prediction in patients"

### Sheet: Sheet1
	Cell line	origin	mutation	IC50 (uM)
	SF268	GBM	p.A289V	8.13
	HS683	LGG	p.A289D	7.6
	HCI-1975	LUAD	p.L858R+p.T790M	6.41
	KNS-81-FD	LGG	p.G598V	6.1
	SNU-407	COREAD	p.V292M	1.98
	SW48	COREAD	p.G719S	0.37
	KYSE450	ESCA	p.S786I	0.265
	PC-14	LUAD	p.E746_A750del	0.23
	PC-3	LUAD	p.L747_E749del	0.139
	HCC827	LUAD	p.E746_A750del	0.02
	H3255	LUAD	p.L858R	0.01
